# GSEA and the coexpression network approach identify novel pathway connections of molecular processes affected in Porto-sinusoidal vascular disease

**DOI:** 10.1101/2024.06.14.599028

**Authors:** Aishwarya Iyer, Cenna Doornbos, Chris Evelo, Martina Kutmon, Friederike Ehrhart

## Abstract

1

**Background:** Porto-sinusoidal vascular disease (PSVD) is a complex, rare liver disease characterized by the absence of cirrhosis, with or without the presence of portal hypertension or histological lesions. Given the knowledge gaps in the mechanisms involved in this disease with unknown etiology, we used omics-based approaches to further elucidate the pathways affected by PSVD, facilitating improvements in the prognosis, diagnosis, and treatment options for these patients.

**Methods:** We applied gene set enrichment analysis (GSEA) and weighted gene coexpression network analysis (WGCNA) to identify pathways dysregulated in PSVD. Network construction and visualization were performed in Cytoscape to explore interconnectivity among enriched processes. Within key modules, candidate genes were prioritized by ranking approaches and cross-referenced with findings from previous studies.

**Results and Conclusion:** This study revealed that PSVD is characterized by coordinated dysregulation, with immune and signaling pathways activated alongside the suppression of metabolic, ribosomal, and mitochondrial programs. Alterations in ribosomal proteins, ATP synthase subunits, and serpin family members highlight translational, bioenergetic, and anticoagulant dysfunction as core mechanisms. Together, these findings define PSVD as a disorder of integrated immune, vascular, and metabolic imbalance.
