## Supplementary Table 1 for "GSEA and the coexpression network approach identify novel pathway connections of molecular processes affected in Porto-sinusoidal vascular disease"

	ID	Description	GeneRatio	BgRatio	RichFactor	FoldEnrichment	zScore	pvalue	p.adjust	qvalue	geneID	Count
GO:0006289	GO:0006289	GOBP_NUCLEOTIDE_EXCISION_REPAIR	11/556	81/13686	0.135802469	3.342792433	4.351655255	0.000413813	0.000413813	0.908319314	ENSG00000049618/ENSG00000066427/ENSG00000139842/ENSG00000130165/ENSG00000225830/ENSG00000111358/ENSG00000136504/ENSG00000127616/ENSG00000108604/ENSG00000123552/ENSG00000136936	11
GO:0001818	GO:0001818	GOBP_NEGATIVE_REGULATION_OF_CYTOKINE_PRODUCTION	22/556	270/13686	0.081481481	2.00567546	3.434437706	0.001540549	0.001540549	0.908319314	ENSG00000121281/ENSG00000141480/ENSG00000010671/ENSG00000164305/ENSG00000177830/ENSG00000100697/ENSG00000061273/ENSG00000185122/ENSG00000174564/ENSG00000170298/ENSG00000103313/ENSG00000068308/ENSG00000138032/ENSG00000105426/ENSG00000103490/ENSG00000101695/ENSG00000133135/ENSG00000162302/ENSG00000100784/ENSG00000031698/ENSG00000155659/ENSG00000128016	22
GO:0006353	GO:0006353	GOBP_DNA_TEMPLATED_TRANSCRIPTION_TERMINATION	5/556	22/13686	0.227272727	5.594342708	4.437856295	0.001610388	0.001610388	0.908319314	ENSG00000127989/ENSG00000172531/ENSG00000107290/ENSG00000172062/ENSG00000130749	5
GO:0032986	GO:0032986	GOBP_PROTEIN_DNA_COMPLEX_DISASSEMBLY	5/556	23/13686	0.217391304	5.351110416	4.297525099	0.001989817	0.001989817	0.908319314	ENSG00000119778/ENSG00000137309/ENSG00000127616/ENSG00000108604/ENSG00000149136	5
GO:0010633	GO:0010633	GOBP_NEGATIVE_REGULATION_OF_EPITHELIAL_CELL_MIGRATION	4/556	15/13686	0.266666667	6.564028777	4.436722734	0.002571401	0.002571401	0.908319314	ENSG00000136848/ENSG00000143507/ENSG00000076201/ENSG00000144724	4
GO:0009896	GO:0009896	GOBP_POSITIVE_REGULATION_OF_CATABOLIC_PROCESS	33/556	491/13686	0.067209776	1.654375888	3.038720607	0.003201789	0.003201789	0.908319314	ENSG00000110497/ENSG00000066427/ENSG00000104765/ENSG00000158122/ENSG00000135387/ENSG00000072609/ENSG00000088038/ENSG00000139842/ENSG00000136848/ENSG00000196730/ENSG00000105325/ENSG00000170296/ENSG00000112293/ENSG00000105723/ENSG00000100644/ENSG00000185122/ENSG00000171105/ENSG00000175701/ENSG00000188906/ENSG00000103313/ENSG00000174840/ENSG00000173846/ENSG00000135870/ENSG00000133135/ENSG00000164197…	33
GO:0034067	GO:0034067	GOBP_PROTEIN_LOCALIZATION_TO_GOLGI_APPARATUS	5/556	27/13686	0.185185185	4.558353317	3.808455901	0.004175858	0.004175858	0.908319314	ENSG00000101246/ENSG00000162980/ENSG00000165997/ENSG00000185963/ENSG00000170348	5
GO:0002534	GO:0002534	GOBP_CYTOKINE_PRODUCTION_INVOLVED_IN_INFLAMMATORY_RESPONSE	8/556	64/13686	0.125	3.076888489	3.42696889	0.004212925	0.004212925	0.908319314	ENSG00000121281/ENSG00000177830/ENSG00000100644/ENSG00000103313/ENSG00000179094/ENSG00000166428/ENSG00000103490/ENSG00000128016	8
GO:0035794	GO:0035794	GOBP_POSITIVE_REGULATION_OF_MITOCHONDRIAL_MEMBRANE_PERMEABILITY	6/556	39/13686	0.153846154	3.786939679	3.586482452	0.004555094	0.004555094	0.908319314	ENSG00000104765/ENSG00000001460/ENSG00000213699/ENSG00000105723/ENSG00000188906/ENSG00000197912	6
GO:0045023	GO:0045023	GOBP_G0_TO_G1_TRANSITION	6/556	39/13686	0.153846154	3.786939679	3.586482452	0.004555094	0.004555094	0.908319314	ENSG00000049618/ENSG00000149554/ENSG00000136848/ENSG00000048392/ENSG00000127616/ENSG00000108604	6
GO:0002532	GO:0002532	GOBP_PRODUCTION_OF_MOLECULAR_MEDIATOR_INVOLVED_IN_INFLAMMATORY_RESPONSE	10/556	94/13686	0.106382979	2.618628501	3.240386848	0.004773065	0.004773065	0.908319314	ENSG00000121281/ENSG00000010671/ENSG00000177830/ENSG00000143507/ENSG00000100644/ENSG00000103313/ENSG00000179094/ENSG00000166428/ENSG00000103490/ENSG00000128016	10
GO:0043124	GO:0043124	GOBP_NEGATIVE_REGULATION_OF_CANONICAL_NF_KAPPAB_SIGNAL_TRANSDUCTION	8/556	66/13686	0.121212121	2.983649444	3.324112952	0.005094729	0.005094729	0.908319314	ENSG00000141480/ENSG00000136848/ENSG00000091831/ENSG00000102837/ENSG00000179094/ENSG00000138032/ENSG00000103490/ENSG00000106052	8
GO:1990403	GO:1990403	GOBP_EMBRYONIC_BRAIN_DEVELOPMENT	4/556	18/13686	0.222222222	5.470023981	3.905000143	0.005232823	0.005232823	0.908319314	ENSG00000105429/ENSG00000011143/ENSG00000137168/ENSG00000128482	4
GO:2000819	GO:2000819	GOBP_REGULATION_OF_NUCLEOTIDE_EXCISION_REPAIR	5/556	29/13686	0.172413793	4.243984123	3.598549639	0.005746396	0.005746396	0.908319314	ENSG00000049618/ENSG00000139842/ENSG00000136504/ENSG00000127616/ENSG00000108604	5
GO:0000184	GO:0000184	GOBP_NUCLEAR_TRANSCRIBED_MRNA_CATABOLIC_PROCESS_NONSENSE_MEDIATED_DECAY	6/556	41/13686	0.146341463	3.602210914	3.43380071	0.005863165	0.005863165	0.908319314	ENSG00000167447/ENSG00000134030/ENSG00000189266/ENSG00000265241/ENSG00000135870/ENSG00000157106	6
GO:2000060	GO:2000060	GOBP_POSITIVE_REGULATION_OF_UBIQUITIN_DEPENDENT_PROTEIN_CATABOLIC_PROCESS	10/556	98/13686	0.102040816	2.511745705	3.090590362	0.006405077	0.006405077	0.908319314	ENSG00000066427/ENSG00000072609/ENSG00000105325/ENSG00000170296/ENSG00000105723/ENSG00000188906/ENSG00000173846/ENSG00000164197/ENSG00000147133/ENSG00000119283	10
GO:0000491	GO:0000491	GOBP_SMALL_NUCLEOLAR_RIBONUCLEOPROTEIN_COMPLEX_ASSEMBLY	3/556	10/13686	0.3	7.384532374	4.156013801	0.006461527	0.006461527	0.908319314	ENSG00000175792/ENSG00000144736/ENSG00000273841	3
GO:0006352	GO:0006352	GOBP_DNA_TEMPLATED_TRANSCRIPTION_INITIATION	16/556	197/13686	0.081218274	1.999196582	2.906843222	0.006611336	0.006611336	0.908319314	ENSG00000049618/ENSG00000119778/ENSG00000076108/ENSG00000138614/ENSG00000225830/ENSG00000091831/ENSG00000143624/ENSG00000161920/ENSG00000136504/ENSG00000117115/ENSG00000107290/ENSG00000127616/ENSG00000147133/ENSG00000273841/ENSG00000162851/ENSG00000136936	16
GO:0002683	GO:0002683	GOBP_NEGATIVE_REGULATION_OF_IMMUNE_SYSTEM_PROCESS	31/556	479/13686	0.064718163	1.593044562	2.718819834	0.007207426	0.007207426	0.908319314	ENSG00000141480/ENSG00000010671/ENSG00000164305/ENSG00000151882/ENSG00000012124/ENSG00000139842/ENSG00000136848/ENSG00000151208/ENSG00000143507/ENSG00000119927/ENSG00000125734/ENSG00000173264/ENSG00000177885/ENSG00000174564/ENSG00000131981/ENSG00000170298/ENSG00000103313/ENSG00000262406/ENSG00000164129/ENSG00000102837/ENSG00000117115/ENSG00000149177/ENSG00000105426/ENSG00000073008/ENSG00000135870…	31
GO:1905710	GO:1905710	GOBP_POSITIVE_REGULATION_OF_MEMBRANE_PERMEABILITY	6/556	43/13686	0.139534884	3.434666221	3.290380722	0.007425705	0.007425705	0.908319314	ENSG00000104765/ENSG00000001460/ENSG00000213699/ENSG00000105723/ENSG00000188906/ENSG00000197912	6
GO:0000460	GO:0000460	GOBP_MATURATION_OF_5_8S_RRNA	5/556	31/13686	0.161290323	3.970178696	3.406787201	0.007692449	0.007692449	0.908319314	ENSG00000196943/ENSG00000123737/ENSG00000129347/ENSG00000108592/ENSG00000135698	5
GO:0031346	GO:0031346	GOBP_POSITIVE_REGULATION_OF_CELL_PROJECTION_ORGANIZATION	22/556	309/13686	0.071197411	1.752531955	2.753291893	0.007767466	0.007767466	0.908319314	ENSG00000138443/ENSG00000165527/ENSG00000135387/ENSG00000163646/ENSG00000136848/ENSG00000141699/ENSG00000144674/ENSG00000100379/ENSG00000062524/ENSG00000073803/ENSG00000105429/ENSG00000137817/ENSG00000004399/ENSG00000155066/ENSG00000154134/ENSG00000163785/ENSG00000165689/ENSG00000107290/ENSG00000162065/ENSG00000106799/ENSG00000112697/ENSG00000119283	22
GO:0061709	GO:0061709	GOBP_RETICULOPHAGY	4/556	20/13686	0.2	4.923021583	3.612787526	0.007769609	0.007769609	0.908319314	ENSG00000066739/ENSG00000144567/ENSG00000141699/ENSG00000120686	4
GO:0043491	GO:0043491	GOBP_PHOSPHATIDYLINOSITOL_3_KINASE_PROTEIN_KINASE_B_SIGNAL_TRANSDUCTION	21/556	291/13686	0.072164948	1.776347994	2.754602924	0.007924677	0.007924677	0.908319314	ENSG00000110497/ENSG00000066777/ENSG00000141480/ENSG00000136848/ENSG00000196937/ENSG00000033327/ENSG00000127946/ENSG00000068885/ENSG00000171105/ENSG00000203896/ENSG00000062524/ENSG00000145431/ENSG00000141506/ENSG00000143398/ENSG00000173846/ENSG00000149177/ENSG00000163785/ENSG00000130766/ENSG00000106799/ENSG00000146242/ENSG00000134215	21
GO:0000466	GO:0000466	GOBP_MATURATION_OF_5_8S_RRNA_FROM_TRICISTRONIC_RRNA_TRANSCRIPT_SSU_RRNA_5_8S_RRNA_LSU_RRNA	4/556	21/13686	0.19047619	4.688591984	3.480910693	0.009294953	0.009294953	0.908319314	ENSG00000196943/ENSG00000123737/ENSG00000129347/ENSG00000108592	4
GO:1900016	GO:1900016	GOBP_NEGATIVE_REGULATION_OF_CYTOKINE_PRODUCTION_INVOLVED_IN_INFLAMMATORY_RESPONSE	5/556	33/13686	0.151515152	3.729561805	3.230451989	0.010054808	0.010054808	0.908319314	ENSG00000121281/ENSG00000177830/ENSG00000103313/ENSG00000103490/ENSG00000128016	5
GO:0000956	GO:0000956	GOBP_NUCLEAR_TRANSCRIBED_MRNA_CATABOLIC_PROCESS	11/556	121/13686	0.090909091	2.237737083	2.814094144	0.010207109	0.010207109	0.908319314	ENSG00000167447/ENSG00000135387/ENSG00000088038/ENSG00000123737/ENSG00000134030/ENSG00000174840/ENSG00000189266/ENSG00000265241/ENSG00000135870/ENSG00000157106/ENSG00000128016	11
GO:0006354	GO:0006354	GOBP_DNA_TEMPLATED_TRANSCRIPTION_ELONGATION	11/556	122/13686	0.090163934	2.219394976	2.783927107	0.01082204	0.01082204	0.908319314	ENSG00000141867/ENSG00000129518/ENSG00000138614/ENSG00000130165/ENSG00000225830/ENSG00000143624/ENSG00000161920/ENSG00000136504/ENSG00000099817/ENSG00000172531/ENSG00000130749	11
GO:0015867	GO:0015867	GOBP_ATP_TRANSPORT	4/556	22/13686	0.181818182	4.475474166	3.357097171	0.011002634	0.011002634	0.908319314	ENSG00000154122/ENSG00000178033/ENSG00000188820/ENSG00000110218	4
GO:0006361	GO:0006361	GOBP_TRANSCRIPTION_INITIATION_AT_RNA_POLYMERASE_I_PROMOTER	3/556	12/13686	0.25	6.153776978	3.675326196	0.01114971	0.01114971	0.908319314	ENSG00000076108/ENSG00000127616/ENSG00000147133	3
GO:0034260	GO:0034260	GOBP_NEGATIVE_REGULATION_OF_GTPASE_ACTIVITY	3/556	12/13686	0.25	6.153776978	3.675326196	0.01114971	0.01114971	0.908319314	ENSG00000066777/ENSG00000136848/ENSG00000188906	3
GO:0032784	GO:0032784	GOBP_REGULATION_OF_DNA_TEMPLATED_TRANSCRIPTION_ELONGATION	9/556	91/13686	0.098901099	2.434461222	2.825187892	0.011511339	0.011511339	0.908319314	ENSG00000141867/ENSG00000129518/ENSG00000138614/ENSG00000225830/ENSG00000143624/ENSG00000161920/ENSG00000136504/ENSG00000172531/ENSG00000130749	9
GO:0034728	GO:0034728	GOBP_NUCLEOSOME_ORGANIZATION	10/556	107/13686	0.093457944	2.300477375	2.778997969	0.01164516	0.01164516	0.908319314	ENSG00000119778/ENSG00000100084/ENSG00000274290/ENSG00000197238/ENSG00000137309/ENSG00000156650/ENSG00000187109/ENSG00000127616/ENSG00000108604/ENSG00000149136	10
GO:1901800	GO:1901800	GOBP_POSITIVE_REGULATION_OF_PROTEASOMAL_PROTEIN_CATABOLIC_PROCESS	10/556	107/13686	0.093457944	2.300477375	2.778997969	0.01164516	0.01164516	0.908319314	ENSG00000066427/ENSG00000072609/ENSG00000136848/ENSG00000105325/ENSG00000170296/ENSG00000105723/ENSG00000188906/ENSG00000173846/ENSG00000164197/ENSG00000147133	10
GO:0032436	GO:0032436	GOBP_POSITIVE_REGULATION_OF_PROTEASOMAL_UBIQUITIN_DEPENDENT_PROTEIN_CATABOLIC_PROCESS	8/556	76/13686	0.105263158	2.591063991	2.862152791	0.011772821	0.011772821	0.908319314	ENSG00000072609/ENSG00000105325/ENSG00000170296/ENSG00000105723/ENSG00000188906/ENSG00000173846/ENSG00000164197/ENSG00000147133	8
GO:0010632	GO:0010632	GOBP_REGULATION_OF_EPITHELIAL_CELL_MIGRATION	7/556	62/13686	0.112903226	2.779125087	2.889198924	0.012514359	0.012514359	0.908319314	ENSG00000165527/ENSG00000100852/ENSG00000136848/ENSG00000143507/ENSG00000100644/ENSG00000076201/ENSG00000144724	7
GO:0036075	GO:0036075	GOBP_REPLACEMENT_OSSIFICATION	4/556	23/13686	0.173913043	4.280888333	3.240483143	0.012900069	0.012900069	0.908319314	ENSG00000156427/ENSG00000068885/ENSG00000104331/ENSG00000166886	4
GO:0007029	GO:0007029	GOBP_ENDOPLASMIC_RETICULUM_ORGANIZATION	9/556	93/13686	0.096774194	2.382107217	2.752028862	0.013161884	0.013161884	0.908319314	ENSG00000198356/ENSG00000108588/ENSG00000144567/ENSG00000141699/ENSG00000134049/ENSG00000188906/ENSG00000103226/ENSG00000128482/ENSG00000136699	9
GO:1903052	GO:1903052	GOBP_POSITIVE_REGULATION_OF_PROTEOLYSIS_INVOLVED_IN_PROTEIN_CATABOLIC_PROCESS	11/556	126/13686	0.087301587	2.148937992	2.666118523	0.013569519	0.013569519	0.908319314	ENSG00000066427/ENSG00000072609/ENSG00000136848/ENSG00000105325/ENSG00000170296/ENSG00000105723/ENSG00000188906/ENSG00000173846/ENSG00000164197/ENSG00000147133/ENSG00000119283	11
GO:0032465	GO:0032465	GOBP_REGULATION_OF_CYTOKINESIS	8/556	78/13686	0.102564103	2.524626453	2.778695996	0.013650151	0.013650151	0.908319314	ENSG00000165527/ENSG00000130638/ENSG00000180376/ENSG00000134690/ENSG00000118193/ENSG00000198642/ENSG00000173846/ENSG00000165689	8
GO:0033143	GO:0033143	GOBP_REGULATION_OF_INTRACELLULAR_STEROID_HORMONE_RECEPTOR_SIGNALING_PATHWAY	8/556	78/13686	0.102564103	2.524626453	2.778695996	0.013650151	0.013650151	0.908319314	ENSG00000107077/ENSG00000167548/ENSG00000179094/ENSG00000144736/ENSG00000127616/ENSG00000147133/ENSG00000120686/ENSG00000178175	8
GO:0051897	GO:0051897	GOBP_POSITIVE_REGULATION_OF_PHOSPHATIDYLINOSITOL_3_KINASE_PROTEIN_KINASE_B_SIGNAL_TRANSDUCTION	14/556	181/13686	0.077348066	1.903930999	2.519153939	0.015835925	0.015835925	0.908319314	ENSG00000110497/ENSG00000066777/ENSG00000141480/ENSG00000127946/ENSG00000171105/ENSG00000062524/ENSG00000145431/ENSG00000141506/ENSG00000149177/ENSG00000163785/ENSG00000130766/ENSG00000106799/ENSG00000146242/ENSG00000134215	14
GO:0001894	GO:0001894	GOBP_TISSUE_HOMEOSTASIS	17/556	236/13686	0.072033898	1.77312218	2.465303691	0.01614514	0.01614514	0.908319314	ENSG00000154122/ENSG00000179941/ENSG00000180376/ENSG00000163646/ENSG00000187955/ENSG00000154639/ENSG00000170989/ENSG00000225830/ENSG00000173264/ENSG00000068885/ENSG00000016402/ENSG00000174564/ENSG00000011143/ENSG00000198788/ENSG00000086300/ENSG00000104067/ENSG00000123552	17
GO:0141188	GO:0141188	GOBP_NUCLEIC_ACID_CATABOLIC_PROCESS	22/556	331/13686	0.066465257	1.636049469	2.410517998	0.016328166	0.016328166	0.908319314	ENSG00000138614/ENSG00000167447/ENSG00000135387/ENSG00000088038/ENSG00000105671/ENSG00000100697/ENSG00000138346/ENSG00000123737/ENSG00000118246/ENSG00000177733/ENSG00000185122/ENSG00000143624/ENSG00000134030/ENSG00000174840/ENSG00000189266/ENSG00000265241/ENSG00000135870/ENSG00000157106/ENSG00000120948/ENSG00000185728/ENSG00000130749/ENSG00000128016	22
GO:0006367	GO:0006367	GOBP_TRANSCRIPTION_INITIATION_AT_RNA_POLYMERASE_II_PROMOTER	13/556	164/13686	0.079268293	1.951197579	2.521736055	0.016340922	0.016340922	0.908319314	ENSG00000049618/ENSG00000119778/ENSG00000138614/ENSG00000225830/ENSG00000091831/ENSG00000143624/ENSG00000161920/ENSG00000136504/ENSG00000117115/ENSG00000127616/ENSG00000147133/ENSG00000273841/ENSG00000136936	13
GO:0046902	GO:0046902	GOBP_REGULATION_OF_MITOCHONDRIAL_MEMBRANE_PERMEABILITY	6/556	51/13686	0.117647059	2.895895049	2.791253257	0.016721902	0.016721902	0.908319314	ENSG00000104765/ENSG00000001460/ENSG00000213699/ENSG00000105723/ENSG00000188906/ENSG00000197912	6
GO:0008361	GO:0008361	GOBP_REGULATION_OF_CELL_SIZE	13/556	165/13686	0.078787879	1.939372139	2.498058902	0.017106505	0.017106505	0.908319314	ENSG00000100852/ENSG00000066084/ENSG00000144674/ENSG00000073803/ENSG00000105429/ENSG00000105426/ENSG00000172819/ENSG00000163785/ENSG00000124067/ENSG00000140199/ENSG00000114999/ENSG00000134215/ENSG00000142784	13
GO:0002438	GO:0002438	GOBP_ACUTE_INFLAMMATORY_RESPONSE_TO_ANTIGENIC_STIMULUS	4/556	25/13686	0.16	3.938417266	3.026005127	0.017290295	0.017290295	0.908319314	ENSG00000010671/ENSG00000162747/ENSG00000174564/ENSG00000164129	4
GO:0032703	GO:0032703	GOBP_NEGATIVE_REGULATION_OF_INTERLEUKIN_2_PRODUCTION	4/556	25/13686	0.16	3.938417266	3.026005127	0.017290295	0.017290295	0.908319314	ENSG00000061273/ENSG00000174564/ENSG00000155659/ENSG00000128016	4
GO:0018394	GO:0018394	GOBP_PEPTIDYL_LYSINE_ACETYLATION	3/556	14/13686	0.214285714	5.274665982	3.292892945	0.017367834	0.017367834	0.908319314	ENSG00000005339/ENSG00000066084/ENSG00000136504	3
GO:0032480	GO:0032480	GOBP_NEGATIVE_REGULATION_OF_TYPE_I_INTERFERON_PRODUCTION	5/556	38/13686	0.131578947	3.238829989	2.843844466	0.018025337	0.018025337	0.908319314	ENSG00000068308/ENSG00000138032/ENSG00000105426/ENSG00000103490/ENSG00000101695	5
GO:1904263	GO:1904263	GOBP_POSITIVE_REGULATION_OF_TORC1_SIGNALING	6/556	52/13686	0.115384615	2.840204759	2.73579537	0.018275154	0.018275154	0.908319314	ENSG00000052795/ENSG00000173264/ENSG00000239282/ENSG00000068308/ENSG00000130766/ENSG00000144736	6
GO:0007157	GO:0007157	GOBP_HETEROPHILIC_CELL_CELL_ADHESION_VIA_PLASMA_MEMBRANE_CELL_ADHESION_MOLECULES	5/556	39/13686	0.128205128	3.155783066	2.77425385	0.020006255	0.020006255	0.908319314	ENSG00000086548/ENSG00000154639/ENSG00000166341/ENSG00000090339/ENSG00000073008	5
GO:0008038	GO:0008038	GOBP_NEURON_RECOGNITION	5/556	39/13686	0.128205128	3.155783066	2.77425385	0.020006255	0.020006255	0.908319314	ENSG00000164305/ENSG00000177103/ENSG00000105429/ENSG00000004399/ENSG00000154134	5
GO:0061512	GO:0061512	GOBP_PROTEIN_LOCALIZATION_TO_CILIUM	7/556	68/13686	0.102941176	2.533908168	2.609303429	0.020065369	0.020065369	0.908319314	ENSG00000180376/ENSG00000187240/ENSG00000068885/ENSG00000214413/ENSG00000165689/ENSG00000086300/ENSG00000179029	7
GO:0050714	GO:0050714	GOBP_POSITIVE_REGULATION_OF_PROTEIN_SECRETION	11/556	134/13686	0.082089552	2.020643187	2.443160944	0.020608345	0.020608345	0.908319314	ENSG00000165527/ENSG00000110723/ENSG00000112293/ENSG00000100644/ENSG00000134049/ENSG00000008130/ENSG00000184381/ENSG00000076201/ENSG00000120742/ENSG00000120948/ENSG00000170348	11
GO:0002524	GO:0002524	GOBP_HYPERSENSITIVITY	3/556	15/13686	0.2	4.923021583	3.128193569	0.021066942	0.021066942	0.908319314	ENSG00000010671/ENSG00000162747/ENSG00000174564	3
GO:0002864	GO:0002864	GOBP_REGULATION_OF_ACUTE_INFLAMMATORY_RESPONSE_TO_ANTIGENIC_STIMULUS	3/556	15/13686	0.2	4.923021583	3.128193569	0.021066942	0.021066942	0.908319314	ENSG00000010671/ENSG00000174564/ENSG00000164129	3
GO:0010226	GO:0010226	GOBP_RESPONSE_TO_LITHIUM_ION	3/556	15/13686	0.2	4.923021583	3.128193569	0.021066942	0.021066942	0.908319314	ENSG00000121281/ENSG00000170323/ENSG00000105723	3
GO:0042733	GO:0042733	GOBP_EMBRYONIC_DIGIT_MORPHOGENESIS	6/556	54/13686	0.111111111	2.73501199	2.628736197	0.021671811	0.021671811	0.908319314	ENSG00000005339/ENSG00000162769/ENSG00000104331/ENSG00000105429/ENSG00000011143/ENSG00000179029	6
GO:0060996	GO:0060996	GOBP_DENDRITIC_SPINE_DEVELOPMENT	8/556	85/13686	0.094117647	2.316716039	2.505783827	0.02194889	0.02194889	0.908319314	ENSG00000138443/ENSG00000165527/ENSG00000135387/ENSG00000151208/ENSG00000139233/ENSG00000188906/ENSG00000130669/ENSG00000105426	8
GO:0071824	GO:0071824	GOBP_PROTEIN_DNA_COMPLEX_ORGANIZATION	15/556	208/13686	0.072115385	1.775127975	2.318033916	0.022721383	0.022721383	0.908319314	ENSG00000119778/ENSG00000076108/ENSG00000091831/ENSG00000100084/ENSG00000274290/ENSG00000197238/ENSG00000137309/ENSG00000161920/ENSG00000156650/ENSG00000187109/ENSG00000127616/ENSG00000108604/ENSG00000149136/ENSG00000147133/ENSG00000273841	15
GO:0032786	GO:0032786	GOBP_POSITIVE_REGULATION_OF_DNA_TEMPLATED_TRANSCRIPTION_ELONGATION	6/556	55/13686	0.109090909	2.6852845	2.577022117	0.023519919	0.023519919	0.908319314	ENSG00000141867/ENSG00000129518/ENSG00000225830/ENSG00000161920/ENSG00000136504/ENSG00000172531	6
GO:0016311	GO:0016311	GOBP_DEPHOSPHORYLATION	11/556	137/13686	0.080291971	1.976395526	2.363523237	0.023842015	0.023842015	0.908319314	ENSG00000143507/ENSG00000112293/ENSG00000204084/ENSG00000100330/ENSG00000138032/ENSG00000164951/ENSG00000172531/ENSG00000213639/ENSG00000149177/ENSG00000105426/ENSG00000259431	11
GO:0043401	GO:0043401	GOBP_STEROID_HORMONE_RECEPTOR_SIGNALING_PATHWAY	11/556	137/13686	0.080291971	1.976395526	2.363523237	0.023842015	0.023842015	0.908319314	ENSG00000091831/ENSG00000107077/ENSG00000167548/ENSG00000151623/ENSG00000117115/ENSG00000179094/ENSG00000144736/ENSG00000127616/ENSG00000147133/ENSG00000120686/ENSG00000178175	11
GO:0010907	GO:0010907	GOBP_POSITIVE_REGULATION_OF_GLUCOSE_METABOLIC_PROCESS	5/556	41/13686	0.12195122	3.001842428	2.641572178	0.024382954	0.024382954	0.908319314	ENSG00000062282/ENSG00000112293/ENSG00000171105/ENSG00000172531/ENSG00000275052	5
GO:0045913	GO:0045913	GOBP_POSITIVE_REGULATION_OF_CARBOHYDRATE_METABOLIC_PROCESS	7/556	71/13686	0.098591549	2.426841625	2.480410469	0.024834626	0.024834626	0.908319314	ENSG00000158122/ENSG00000062282/ENSG00000112293/ENSG00000100644/ENSG00000171105/ENSG00000172531/ENSG00000275052	7
GO:0030889	GO:0030889	GOBP_NEGATIVE_REGULATION_OF_B_CELL_PROLIFERATION	3/556	16/13686	0.1875	4.615332734	2.977497744	0.025162493	0.025162493	0.908319314	ENSG00000010671/ENSG00000164305/ENSG00000135870	3
GO:0032688	GO:0032688	GOBP_NEGATIVE_REGULATION_OF_INTERFERON_BETA_PRODUCTION	3/556	16/13686	0.1875	4.615332734	2.977497744	0.025162493	0.025162493	0.908319314	ENSG00000138032/ENSG00000105426/ENSG00000103490	3
GO:1900034	GO:1900034	GOBP_REGULATION_OF_CELLULAR_RESPONSE_TO_HEAT	3/556	16/13686	0.1875	4.615332734	2.977497744	0.025162493	0.025162493	0.908319314	ENSG00000110172/ENSG00000005339/ENSG00000185122	3
GO:0038202	GO:0038202	GOBP_TORC1_SIGNALING	9/556	104/13686	0.086538462	2.130153569	2.380672752	0.025517376	0.025517376	0.908319314	ENSG00000066427/ENSG00000052795/ENSG00000173264/ENSG00000239282/ENSG00000068308/ENSG00000162302/ENSG00000100784/ENSG00000130766/ENSG00000144736	9
GO:0008589	GO:0008589	GOBP_REGULATION_OF_SMOOTHENED_SIGNALING_PATHWAY	8/556	88/13686	0.090909091	2.237737083	2.396953749	0.026413785	0.026413785	0.908319314	ENSG00000005339/ENSG00000151208/ENSG00000187240/ENSG00000145743/ENSG00000180447/ENSG00000105429/ENSG00000011143/ENSG00000152977	8
GO:1902108	GO:1902108	GOBP_REGULATION_OF_MITOCHONDRIAL_MEMBRANE_PERMEABILITY_INVOLVED_IN_APOPTOTIC_PROCESS	5/556	42/13686	0.119047619	2.93036999	2.578230731	0.026784567	0.026784567	0.908319314	ENSG00000104765/ENSG00000001460/ENSG00000213699/ENSG00000105723/ENSG00000188906	5
GO:1902683	GO:1902683	GOBP_REGULATION_OF_RECEPTOR_LOCALIZATION_TO_SYNAPSE	4/556	29/13686	0.137931034	3.395187298	2.656979832	0.028594308	0.028594308	0.908319314	ENSG00000137845/ENSG00000082397/ENSG00000170296/ENSG00000104219	4
GO:0006284	GO:0006284	GOBP_BASE_EXCISION_REPAIR	5/556	43/13686	0.11627907	2.86222185	2.516738773	0.029331786	0.029331786	0.908319314	ENSG00000138346/ENSG00000225830/ENSG00000137309/ENSG00000140398/ENSG00000136936	5
GO:0050798	GO:0050798	GOBP_ACTIVATED_T_CELL_PROLIFERATION	5/556	43/13686	0.11627907	2.86222185	2.516738773	0.029331786	0.029331786	0.908319314	ENSG00000164305/ENSG00000105205/ENSG00000119927/ENSG00000103490/ENSG00000135870	5
GO:0006282	GO:0006282	GOBP_REGULATION_OF_DNA_REPAIR	15/556	215/13686	0.069767442	1.71733311	2.181562314	0.029422099	0.029422099	0.908319314	ENSG00000113812/ENSG00000049618/ENSG00000149554/ENSG00000005339/ENSG00000139842/ENSG00000225830/ENSG00000185122/ENSG00000136504/ENSG00000175792/ENSG00000127616/ENSG00000108604/ENSG00000275052/ENSG00000196284/ENSG00000133247/ENSG00000273841	15
GO:0006006	GO:0006006	GOBP_GLUCOSE_METABOLIC_PROCESS	13/556	178/13686	0.073033708	1.7977326	2.204444906	0.02970447	0.02970447	0.908319314	ENSG00000062282/ENSG00000150768/ENSG00000105220/ENSG00000112293/ENSG00000105723/ENSG00000171105/ENSG00000053918/ENSG00000123213/ENSG00000172531/ENSG00000120742/ENSG00000130766/ENSG00000275052/ENSG00000142784	13
GO:0090130	GO:0090130	GOBP_TISSUE_MIGRATION	8/556	90/13686	0.088888889	2.188009592	2.326821444	0.029719318	0.029719318	0.908319314	ENSG00000165527/ENSG00000100852/ENSG00000146122/ENSG00000136848/ENSG00000143507/ENSG00000100644/ENSG00000076201/ENSG00000144724	8
GO:0007006	GO:0007006	GOBP_MITOCHONDRIAL_MEMBRANE_ORGANIZATION	9/556	107/13686	0.08411215	2.070429638	2.287407567	0.029973699	0.029973699	0.908319314	ENSG00000104765/ENSG00000001460/ENSG00000213699/ENSG00000106554/ENSG00000105723/ENSG00000168924/ENSG00000188906/ENSG00000197912/ENSG00000099800	9
GO:0045216	GO:0045216	GOBP_CELL_CELL_JUNCTION_ORGANIZATION	14/556	197/13686	0.07106599	1.749297009	2.179840255	0.030242164	0.030242164	0.908319314	ENSG00000138443/ENSG00000137845/ENSG00000154639/ENSG00000151208/ENSG00000134760/ENSG00000082397/ENSG00000061273/ENSG00000169756/ENSG00000107186/ENSG00000057294/ENSG00000124429/ENSG00000076201/ENSG00000106799/ENSG00000104067	14
GO:0007030	GO:0007030	GOBP_GOLGI_ORGANIZATION	10/556	125/13686	0.08	1.969208633	2.24003011	0.031008729	0.031008729	0.908319314	ENSG00000066777/ENSG00000187240/ENSG00000085382/ENSG00000188906/ENSG00000173846/ENSG00000136874/ENSG00000131018/ENSG00000170348/ENSG00000215114/ENSG00000100568	10
GO:0010906	GO:0010906	GOBP_REGULATION_OF_GLUCOSE_METABOLIC_PROCESS	8/556	91/13686	0.087912088	2.163965531	2.292443514	0.031474304	0.031474304	0.908319314	ENSG00000062282/ENSG00000112293/ENSG00000105723/ENSG00000171105/ENSG00000123213/ENSG00000172531/ENSG00000130766/ENSG00000275052	8
GO:0005996	GO:0005996	GOBP_MONOSACCHARIDE_METABOLIC_PROCESS	16/556	237/13686	0.067510549	1.661779437	2.114802808	0.032612735	0.032612735	0.908319314	ENSG00000062282/ENSG00000150768/ENSG00000173540/ENSG00000105220/ENSG00000112293/ENSG00000105723/ENSG00000171105/ENSG00000053918/ENSG00000196547/ENSG00000123213/ENSG00000172531/ENSG00000120742/ENSG00000130766/ENSG00000275052/ENSG00000115652/ENSG00000142784	16
GO:0007249	GO:0007249	GOBP_CANONICAL_NF_KAPPAB_SIGNAL_TRANSDUCTION	19/556	297/13686	0.063973064	1.574703873	2.060514674	0.034304476	0.034304476	0.908319314	ENSG00000141480/ENSG00000141867/ENSG00000010671/ENSG00000005339/ENSG00000136848/ENSG00000091831/ENSG00000068885/ENSG00000171105/ENSG00000203896/ENSG00000169756/ENSG00000055208/ENSG00000177463/ENSG00000102837/ENSG00000179094/ENSG00000138032/ENSG00000103490/ENSG00000106052/ENSG00000076604/ENSG00000132274	19
GO:0016049	GO:0016049	GOBP_CELL_GROWTH	26/556	438/13686	0.059360731	1.461170789	2.018603958	0.034321219	0.034321219	0.908319314	ENSG00000137845/ENSG00000187955/ENSG00000176390/ENSG00000137692/ENSG00000105671/ENSG00000066084/ENSG00000123737/ENSG00000144674/ENSG00000105723/ENSG00000137142/ENSG00000118193/ENSG00000139233/ENSG00000073803/ENSG00000105429/ENSG00000167548/ENSG00000136504/ENSG00000130669/ENSG00000133110/ENSG00000149177/ENSG00000105426/ENSG00000172819/ENSG00000163785/ENSG00000130766/ENSG00000127616/ENSG00000106799…	26
GO:0030516	GO:0030516	GOBP_REGULATION_OF_AXON_EXTENSION	7/556	76/13686	0.092105263	2.267180992	2.279522152	0.034412254	0.034412254	0.908319314	ENSG00000066084/ENSG00000144674/ENSG00000073803/ENSG00000105429/ENSG00000105426/ENSG00000163785/ENSG00000114999	7
GO:0031365	GO:0031365	GOBP_N_TERMINAL_PROTEIN_AMINO_ACID_MODIFICATION	3/556	18/13686	0.166666667	4.102517986	2.710350824	0.034537964	0.034537964	0.908319314	ENSG00000005339/ENSG00000148335/ENSG00000138032	3
GO:0048268	GO:0048268	GOBP_CLATHRIN_COAT_ASSEMBLY	3/556	18/13686	0.166666667	4.102517986	2.710350824	0.034537964	0.034537964	0.908319314	ENSG00000042753/ENSG00000122705/ENSG00000127946	3
GO:0055081	GO:0055081	GOBP_MONOATOMIC_ANION_HOMEOSTASIS	3/556	18/13686	0.166666667	4.102517986	2.710350824	0.034537964	0.034537964	0.908319314	ENSG00000053918/ENSG00000124067/ENSG00000140199	3
GO:0061158	GO:0061158	GOBP_3_UTR_MEDIATED_MRNA_DESTABILIZATION	3/556	18/13686	0.166666667	4.102517986	2.710350824	0.034537964	0.034537964	0.908319314	ENSG00000135870/ENSG00000120948/ENSG00000128016	3
GO:0090672	GO:0090672	GOBP_TELOMERASE_RNA_LOCALIZATION	3/556	18/13686	0.166666667	4.102517986	2.710350824	0.034537964	0.034537964	0.908319314	ENSG00000135624/ENSG00000175792/ENSG00000144736	3
GO:0098696	GO:0098696	GOBP_REGULATION_OF_NEUROTRANSMITTER_RECEPTOR_LOCALIZATION_TO_POSTSYNAPTIC_SPECIALIZATION_MEMBRANE	3/556	18/13686	0.166666667	4.102517986	2.710350824	0.034537964	0.034537964	0.908319314	ENSG00000137845/ENSG00000082397/ENSG00000170296	3
GO:0110154	GO:0110154	GOBP_RNA_DECAPPING	3/556	18/13686	0.166666667	4.102517986	2.710350824	0.034537964	0.034537964	0.908319314	ENSG00000135387/ENSG00000189266/ENSG00000128016	3
GO:2001258	GO:2001258	GOBP_NEGATIVE_REGULATION_OF_CATION_CHANNEL_ACTIVITY	3/556	18/13686	0.166666667	4.102517986	2.710350824	0.034537964	0.034537964	0.908319314	ENSG00000099625/ENSG00000120088/ENSG00000053918	3
GO:0007254	GO:0007254	GOBP_JNK_CASCADE	12/556	164/13686	0.073170732	1.801105457	2.123824283	0.035370729	0.035370729	0.908319314	ENSG00000136848/ENSG00000143507/ENSG00000225830/ENSG00000155760/ENSG00000188906/ENSG00000073803/ENSG00000135272/ENSG00000177463/ENSG00000123572/ENSG00000179094/ENSG00000103490/ENSG00000076604	12
GO:0060765	GO:0060765	GOBP_REGULATION_OF_ANDROGEN_RECEPTOR_SIGNALING_PATHWAY	4/556	31/13686	0.129032258	3.176142957	2.496030284	0.03556357	0.03556357	0.908319314	ENSG00000107077/ENSG00000144736/ENSG00000127616/ENSG00000147133	4
GO:0097345	GO:0097345	GOBP_MITOCHONDRIAL_OUTER_MEMBRANE_PERMEABILIZATION	4/556	31/13686	0.129032258	3.176142957	2.496030284	0.03556357	0.03556357	0.908319314	ENSG00000104765/ENSG00000213699/ENSG00000105723/ENSG00000188906	4
GO:0009743	GO:0009743	GOBP_RESPONSE_TO_CARBOHYDRATE	14/556	202/13686	0.069306931	1.705997578	2.080161038	0.036269572	0.036269572	0.908319314	ENSG00000164305/ENSG00000135821/ENSG00000119927/ENSG00000112293/ENSG00000111713/ENSG00000100644/ENSG00000090339/ENSG00000118263/ENSG00000136504/ENSG00000008130/ENSG00000184381/ENSG00000130766/ENSG00000140199/ENSG00000127616	14
GO:1905515	GO:1905515	GOBP_NON_MOTILE_CILIUM_ASSEMBLY	6/556	61/13686	0.098360656	2.421158155	2.289109181	0.03683367	0.03683367	0.908319314	ENSG00000179941/ENSG00000187240/ENSG00000068885/ENSG00000053918/ENSG00000011143/ENSG00000179029	6
GO:0045862	GO:0045862	GOBP_POSITIVE_REGULATION_OF_PROTEOLYSIS	13/556	184/13686	0.070652174	1.739110885	2.077049715	0.037374773	0.037374773	0.908319314	ENSG00000066427/ENSG00000072609/ENSG00000136848/ENSG00000105325/ENSG00000170296/ENSG00000112293/ENSG00000105723/ENSG00000188906/ENSG00000173846/ENSG00000164197/ENSG00000147133/ENSG00000099992/ENSG00000119283	13
GO:0071347	GO:0071347	GOBP_CELLULAR_RESPONSE_TO_INTERLEUKIN_1	7/556	78/13686	0.08974359	2.209048146	2.203541226	0.038846045	0.038846045	0.908319314	ENSG00000136848/ENSG00000100644/ENSG00000103490/ENSG00000135870/ENSG00000162302/ENSG00000100784/ENSG00000106052	7
GO:0010508	GO:0010508	GOBP_POSITIVE_REGULATION_OF_AUTOPHAGY	11/556	148/13686	0.074324324	1.829501264	2.087844205	0.038876381	0.038876381	0.908319314	ENSG00000110497/ENSG00000104765/ENSG00000196730/ENSG00000105723/ENSG00000100644/ENSG00000188906/ENSG00000103313/ENSG00000173846/ENSG00000130766/ENSG00000186815/ENSG00000132274	11
GO:0006516	GO:0006516	GOBP_GLYCOPROTEIN_CATABOLIC_PROCESS	4/556	32/13686	0.125	3.076888489	2.420391688	0.039384204	0.039384204	0.908319314	ENSG00000010671/ENSG00000106302/ENSG00000111885/ENSG00000262406	4
GO:0034063	GO:0034063	GOBP_STRESS_GRANULE_ASSEMBLY	4/556	32/13686	0.125	3.076888489	2.420391688	0.039384204	0.039384204	0.908319314	ENSG00000135387/ENSG00000110367/ENSG00000185122/ENSG00000185728	4
GO:0035774	GO:0035774	GOBP_POSITIVE_REGULATION_OF_INSULIN_SECRETION_INVOLVED_IN_CELLULAR_RESPONSE_TO_GLUCOSE_STIMULUS	4/556	32/13686	0.125	3.076888489	2.420391688	0.039384204	0.039384204	0.908319314	ENSG00000112293/ENSG00000100644/ENSG00000008130/ENSG00000184381	4
GO:0032042	GO:0032042	GOBP_MITOCHONDRIAL_DNA_METABOLIC_PROCESS	3/556	19/13686	0.157894737	3.886595986	2.590917834	0.039810365	0.039810365	0.908319314	ENSG00000138346/ENSG00000048392/ENSG00000130766	3
GO:0071383	GO:0071383	GOBP_CELLULAR_RESPONSE_TO_STEROID_HORMONE_STIMULUS	14/556	205/13686	0.068292683	1.68103176	2.021671904	0.040276083	0.040276083	0.908319314	ENSG00000091831/ENSG00000105723/ENSG00000107077/ENSG00000167548/ENSG00000151623/ENSG00000117115/ENSG00000179094/ENSG00000166828/ENSG00000144736/ENSG00000127616/ENSG00000147133/ENSG00000120686/ENSG00000128016/ENSG00000178175	14
GO:0010976	GO:0010976	GOBP_POSITIVE_REGULATION_OF_NEURON_PROJECTION_DEVELOPMENT	10/556	131/13686	0.076335878	1.879015871	2.080223686	0.040799783	0.040799783	0.908319314	ENSG00000165527/ENSG00000135387/ENSG00000136848/ENSG00000141699/ENSG00000062524/ENSG00000154134/ENSG00000163785/ENSG00000107290/ENSG00000112697/ENSG00000119283	10
GO:0010975	GO:0010975	GOBP_REGULATION_OF_NEURON_PROJECTION_DEVELOPMENT	23/556	384/13686	0.059895833	1.474342401	1.940110748	0.040999258	0.040999258	0.908319314	ENSG00000138443/ENSG00000165527/ENSG00000135387/ENSG00000136848/ENSG00000066084/ENSG00000141699/ENSG00000144674/ENSG00000105723/ENSG00000197892/ENSG00000188906/ENSG00000062524/ENSG00000073803/ENSG00000105429/ENSG00000137817/ENSG00000004399/ENSG00000144724/ENSG00000105426/ENSG00000154134/ENSG00000163785/ENSG00000107290/ENSG00000162065/ENSG00000112697/ENSG00000119283	23
GO:0044782	GO:0044782	GOBP_CILIUM_ORGANIZATION	23/556	384/13686	0.059895833	1.474342401	1.940110748	0.040999258	0.040999258	0.908319314	ENSG00000130638/ENSG00000179941/ENSG00000180376/ENSG00000119661/ENSG00000187240/ENSG00000138036/ENSG00000024422/ENSG00000068885/ENSG00000053918/ENSG00000100379/ENSG00000011143/ENSG00000214413/ENSG00000076201/ENSG00000079974/ENSG00000165689/ENSG00000054282/ENSG00000086300/ENSG00000152582/ENSG00000054654/ENSG00000099992/ENSG00000162065/ENSG00000179029/ENSG00000206530	23
GO:0009062	GO:0009062	GOBP_FATTY_ACID_CATABOLIC_PROCESS	8/556	96/13686	0.083333333	2.051258993	2.126978234	0.041313417	0.041313417	0.908319314	ENSG00000117528/ENSG00000101473/ENSG00000093144/ENSG00000140374/ENSG00000175701/ENSG00000167799/ENSG00000130766/ENSG00000167114	8
GO:0061136	GO:0061136	GOBP_REGULATION_OF_PROTEASOMAL_PROTEIN_CATABOLIC_PROCESS	13/556	187/13686	0.069518717	1.711210711	2.015095933	0.041697383	0.041697383	0.908319314	ENSG00000148218/ENSG00000066427/ENSG00000072609/ENSG00000136848/ENSG00000105325/ENSG00000170296/ENSG00000105723/ENSG00000188906/ENSG00000173846/ENSG00000164197/ENSG00000147133/ENSG00000273841/ENSG00000175520	13
GO:0006360	GO:0006360	GOBP_TRANSCRIPTION_BY_RNA_POLYMERASE_I	6/556	63/13686	0.095238095	2.344295992	2.200676641	0.042159099	0.042159099	0.908319314	ENSG00000076108/ENSG00000005339/ENSG00000225830/ENSG00000099817/ENSG00000127616/ENSG00000147133	6
GO:0070897	GO:0070897	GOBP_TRANSCRIPTION_PREINITIATION_COMPLEX_ASSEMBLY	6/556	63/13686	0.095238095	2.344295992	2.200676641	0.042159099	0.042159099	0.908319314	ENSG00000076108/ENSG00000091831/ENSG00000161920/ENSG00000127616/ENSG00000147133/ENSG00000273841	6
GO:0051222	GO:0051222	GOBP_POSITIVE_REGULATION_OF_PROTEIN_TRANSPORT	15/556	226/13686	0.066371681	1.6337461	1.976853215	0.042739753	0.042739753	0.908319314	ENSG00000165527/ENSG00000110723/ENSG00000112293/ENSG00000100644/ENSG00000134049/ENSG00000008130/ENSG00000184381/ENSG00000173846/ENSG00000076201/ENSG00000120742/ENSG00000120948/ENSG00000170348/ENSG00000112697/ENSG00000104219/ENSG00000152977	15
GO:0051125	GO:0051125	GOBP_REGULATION_OF_ACTIN_NUCLEATION	4/556	33/13686	0.121212121	2.983649444	2.347660448	0.043429638	0.043429638	0.908319314	ENSG00000138443/ENSG00000138660/ENSG00000136051/ENSG00000254585	4
GO:0006470	GO:0006470	GOBP_PROTEIN_DEPHOSPHORYLATION	7/556	80/13686	0.0875	2.153821942	2.129835137	0.043638166	0.043638166	0.908319314	ENSG00000100330/ENSG00000138032/ENSG00000164951/ENSG00000172531/ENSG00000213639/ENSG00000149177/ENSG00000105426	7
GO:0019083	GO:0019083	GOBP_VIRAL_TRANSCRIPTION	5/556	48/13686	0.104166667	2.564073741	2.233726179	0.044319815	0.044319815	0.908319314	ENSG00000141867/ENSG00000135272/ENSG00000127616/ENSG00000120948/ENSG00000128016	5
GO:0072329	GO:0072329	GOBP_MONOCARBOXYLIC_ACID_CATABOLIC_PROCESS	9/556	115/13686	0.07826087	1.92639975	2.052905024	0.044446484	0.044446484	0.908319314	ENSG00000117528/ENSG00000101473/ENSG00000150768/ENSG00000093144/ENSG00000140374/ENSG00000175701/ENSG00000167799/ENSG00000130766/ENSG00000167114	9
GO:0002064	GO:0002064	GOBP_EPITHELIAL_CELL_DEVELOPMENT	14/556	208/13686	0.067307692	1.65678611	1.964130476	0.044587856	0.044587856	0.908319314	ENSG00000138443/ENSG00000106392/ENSG00000091831/ENSG00000110723/ENSG00000105723/ENSG00000100644/ENSG00000090339/ENSG00000151276/ENSG00000157483/ENSG00000124429/ENSG00000105426/ENSG00000172819/ENSG00000105738/ENSG00000104067	14
GO:0003208	GO:0003208	GOBP_CARDIAC_VENTRICLE_MORPHOGENESIS	6/556	64/13686	0.09375	2.307666367	2.157714283	0.04499408	0.04499408	0.908319314	ENSG00000105723/ENSG00000100644/ENSG00000164129/ENSG00000057294/ENSG00000104881/ENSG00000106799	6
GO:0090559	GO:0090559	GOBP_REGULATION_OF_MEMBRANE_PERMEABILITY	6/556	64/13686	0.09375	2.307666367	2.157714283	0.04499408	0.04499408	0.908319314	ENSG00000104765/ENSG00000001460/ENSG00000213699/ENSG00000105723/ENSG00000188906/ENSG00000197912	6
GO:0043153	GO:0043153	GOBP_ENTRAINMENT_OF_CIRCADIAN_CLOCK_BY_PHOTOPERIOD	3/556	20/13686	0.15	3.692266187	2.47936074	0.045464616	0.045464616	0.908319314	ENSG00000179094/ENSG00000172531/ENSG00000213639	3
GO:2000001	GO:2000001	GOBP_REGULATION_OF_DNA_DAMAGE_CHECKPOINT	3/556	20/13686	0.15	3.692266187	2.47936074	0.045464616	0.045464616	0.908319314	ENSG00000141867/ENSG00000139842/ENSG00000100726	3
GO:0001558	GO:0001558	GOBP_REGULATION_OF_CELL_GROWTH	22/556	368/13686	0.059782609	1.471555364	1.886967966	0.045693134	0.045693134	0.908319314	ENSG00000137845/ENSG00000187955/ENSG00000176390/ENSG00000137692/ENSG00000105671/ENSG00000066084/ENSG00000123737/ENSG00000144674/ENSG00000105723/ENSG00000137142/ENSG00000118193/ENSG00000073803/ENSG00000105429/ENSG00000136504/ENSG00000130669/ENSG00000149177/ENSG00000105426/ENSG00000163785/ENSG00000130766/ENSG00000127616/ENSG00000106799/ENSG00000114999	22
GO:0046488	GO:0046488	GOBP_PHOSPHATIDYLINOSITOL_METABOLIC_PROCESS	10/556	134/13686	0.074626866	1.836948352	2.003442095	0.04641258	0.04641258	0.908319314	ENSG00000104331/ENSG00000204084/ENSG00000100330/ENSG00000135845/ENSG00000142892/ENSG00000141506/ENSG00000143398/ENSG00000091622/ENSG00000187091/ENSG00000157106	10
GO:0002698	GO:0002698	GOBP_NEGATIVE_REGULATION_OF_IMMUNE_EFFECTOR_PROCESS	9/556	116/13686	0.077586207	1.909792855	2.024925392	0.046534676	0.046534676	0.908319314	ENSG00000141480/ENSG00000012124/ENSG00000143507/ENSG00000177885/ENSG00000174564/ENSG00000131981/ENSG00000073008/ENSG00000135870/ENSG00000155659	9
GO:0001782	GO:0001782	GOBP_B_CELL_HOMEOSTASIS	4/556	34/13686	0.117647059	2.895895049	2.277629319	0.047699699	0.047699699	0.908319314	ENSG00000164305/ENSG00000100644/ENSG00000214413/ENSG00000135870	4
GO:0030111	GO:0030111	GOBP_REGULATION_OF_WNT_SIGNALING_PATHWAY	18/556	289/13686	0.062283737	1.533120908	1.884943302	0.048013627	0.048013627	0.908319314	ENSG00000146122/ENSG00000136848/ENSG00000104901/ENSG00000189319/ENSG00000155760/ENSG00000105723/ENSG00000100281/ENSG00000068885/ENSG00000188906/ENSG00000135272/ENSG00000011143/ENSG00000068308/ENSG00000138032/ENSG00000172531/ENSG00000175792/ENSG00000127616/ENSG00000112837/ENSG00000146242	18
GO:0002062	GO:0002062	GOBP_CHONDROCYTE_DIFFERENTIATION	8/556	99/13686	0.080808081	1.989099629	2.032465968	0.048100887	0.048100887	0.908319314	ENSG00000156427/ENSG00000112293/ENSG00000100644/ENSG00000068885/ENSG00000104331/ENSG00000172819/ENSG00000155850/ENSG00000106799	8
GO:2000779	GO:2000779	GOBP_REGULATION_OF_DOUBLE_STRAND_BREAK_REPAIR	10/556	135/13686	0.074074074	1.823341327	1.978283643	0.048393748	0.048393748	0.908319314	ENSG00000049618/ENSG00000149554/ENSG00000005339/ENSG00000225830/ENSG00000185122/ENSG00000175792/ENSG00000127616/ENSG00000108604/ENSG00000275052/ENSG00000133247	10
